# An optimal variant to gene distance window derived from an empirical definition of cis and trans protein QTLs

**DOI:** 10.1101/2022.03.07.483314

**Authors:** Eric B Fauman, Craig Hyde

## Abstract

**Background:** A genome-wide association study (GWAS) correlates variation in the genotype with variation in the phenotype across a cohort, but the causal gene mediating that impact is often unclear. When the phenotype is protein abundance, a reasonable hypothesis is that the gene encoding that protein is the causal gene. However, as variants impacting protein levels can occur thousands or even millions of base pairs from the gene encoding the protein, it is unclear at what distance this simple hypothesis breaks down.

**Results:** By making the simple assumption that cis-pQTLs should be distance dependent while trans-pQTLs are distance independent, we arrive at a simple and empirical distance cutoff separating cis- and trans-pQTLs. Analyzing a recent large-scale pQTL study (Pietzner, 2021) we arrive at an estimated distance cutoff of 944 kilobasepairs (kbp) (95% confidence interval: 767–1,161) separating the cis and trans regimes.

**Conclusions:** We demonstrate that this simple model can be applied to other molecular GWAS traits. Since much of biology is built on molecular traits like protein, transcript and metabolite abundance, we posit that the mathematical models for cis and trans distance distributions derived here will also apply to more complex phenotypes and traits.
