## Supplementary material for "An optimal variant to gene distance window derived from an empirical definition of cis and trans protein QTLs": mqtl distances and meta data this work

trait1	chr1	nlp	trait	pvalue_text	mapped_id	trait_id	rsid	chr	pos	source	gene	dist	repeat
HMDB0011594	22	26	SERUM METABOLITE LEVELS	(LACTOSYL-N-BEHENOYL-SPHINGOSINE (D18:1/22:0)*)	SERUM METABOLITE MEASUREMENT	HMDB0011594	rs12628541	22	42697692	Feofanova EV et al,33031748	A4GALT	5571	0
HMDB0011595	22	23	METABOLITE LEVELS	(HEX2CER D18:1/24:0)	SPHINGOLIPID MEASUREMENT	HMDB0011595	rs3761467	22	42698079	Chai JF et al,31628463	A4GALT	5958	1
HMDB0000067	7	26.69897	TOTAL CHOLESTEROL LEVELS		TOTAL CHOLESTEROL MEASUREMENT	HMDB0000067	rs59509802	7	21557869	Sakaue S et al,34594039	ABCB1	65945148	0
HMDB0000054	10	111.69897	TOTAL BILIRUBIN LEVELS		BILIRUBIN MEASUREMENT	HMDB0000054	rs17476364	10	69334748	Sakaue S et al,34594039	ABCC2	30447892	0
HMDB0000067	4	45.39794001	TOTAL CHOLESTEROL LEVELS		TOTAL CHOLESTEROL MEASUREMENT	HMDB0000067	rs976002	4	68477569	Liu DJ et al,29083408	ABCG2	19612581	0
HMDB0002212	20	12.22184875	VERY LONG-CHAIN SATURATED FATTY ACID LEVELS (FATTY ACID 20:0)		VERY LONG-CHAIN SATURATED FATTY ACID MEASUREMENT	HMDB0002212	rs680379	20	12988752	Lemaitre RN et al,25378659	ACOT8	32852969	0
HMDB0000207	20	7.522878745	C-REACTIVE PROTEIN (RED BLOOD CELL FATTY ACID LEVEL INTERACTION)	(OA)	FATTY ACID MEASUREMENT,OLEIC ACID MEASUREMENT,C-REACTIVE PROTEIN MEASUREMENT	HMDB0000207	rs3762220	20	18797336	Veenstra J et al,28820441	ACOT8	27044385	1
HMDB0000586	16	10	POTASSIUM LEVELS		POTASSIUM MEASUREMENT	HMDB0000586	rs118070237	16	56795510	Kanai M et al,29403010	ACSM2B	36259284	0
HMDB0004089	17	42.39794001	SERUM METABOLITE LEVELS	(N-FORMYLANTHRANILIC ACID)	SERUM METABOLITE MEASUREMENT	HMDB0004089	rs72897843	17	78204884	Feofanova EV et al,33031748	AFMID	17526	0
HMDB0000294	1	125.2218487	BLOOD UREA NITROGEN LEVELS		BLOOD UREA NITROGEN MEASUREMENT	HMDB0000294	rs760077	1	155208991	Sakaue S et al,34594039	AGMAT	139637292	0
HMDB0000123	2	1631.522879	GLYCINE LEVELS		GLYCINE MEASUREMENT	HMDB0000123	rs715	2	210678331	Wittemans LBL et al,30837465	AGXT	30190493	0
HMDB0000517|HMDB0000123	2	14.69897	BLOOD METABOLITE LEVELS	(ARGININE / GLYCINE)	BLOOD METABOLITE MEASUREMENT	HMDB0000517|HMDB0000123	rs6546838	2	73452153	Burkhardt R et al,26401656	AGXT	167416671	1
HMDB0000742	7	16	PLASMA HOMOCYSTEINE LEVELS (POST-METHIONINE LOAD TEST)		HOMOCYSTEINE MEASUREMENT	HMDB0000742	rs4948102	7	56029572	Williams SR et al,24651765	AHCYL2	73195458	0
HMDB0000248|HMDB0000265	4	31.04575749	HYPOTHYROIDISM		HYPOTHYROIDISM	HMDB0000248|HMDB0000265	rs17025117	4	148744675	Kichaev G et al,30595370	ALB	75347561	0
HMDB0001161	12	66.69897	SERUM METABOLITE LEVELS	(DEOXYCARNITINE)	SERUM METABOLITE MEASUREMENT	HMDB0001161	rs11062102	12	239619	Feofanova EV et al,33031748	ALDH2	111527268	0
HMDB0000294	2	52.69897	BLOOD UREA NITROGEN LEVELS		BLOOD UREA NITROGEN MEASUREMENT	HMDB0000294	rs7576384	2	113235808	Sakaue S et al,34594039	ALLC	109577608	0
HMDB0000202	2	13.69897	URINARY METABOLITE LEVELS IN CHRONIC KIDNEY DISEASE	(METHYLMALONATE (MMA))	URINARY METABOLITE MEASUREMENT	HMDB0000202	rs291468	2	190323393	Schlosser P et al,31959995	AOX1	10262621	0
HMDB0004194	2	11.22184875	BLOOD METABOLITE LEVELS	(X-12095--N1-METHYL-3-PYRIDONE-4-CARBOXAMIDE)	BLOOD METABOLITE MEASUREMENT	HMDB0004194	rs6430553	2	134873830	Shin SY et al,24816252	AOX1	65712184	1
HMDB0000214|HMDB0003374	6	26.09691001	SERUM METABOLITE LEVELS	(ORNITHINE)	SERUM METABOLITE MEASUREMENT	HMDB0000214|HMDB0003374	rs17788484	6	131573218	Feofanova EV et al,33031748	ARG1	102386	0
HMDB0000214	14	12	PLASMA FREE AMINO ACID LEVELS (ADJUSTED FOR ONE OTHER PFAA)	(ORN (ADJUSTED FOR ASN))	AMINO ACID MEASUREMENT	HMDB0000214	rs1744297	14	104102135	Imaizumi A et al,30659259	ARG2	36482215	0
HMDB0000294	14	9.301029996	BLOOD UREA NITROGEN LEVELS		BLOOD UREA NITROGEN MEASUREMENT	HMDB0000294	rs4906214	14	102529331	Sakaue S et al,34594039	ARG2	34909411	1
HMDB0000517	4	21.69897	L-ARGININE LEVELS	(RANDOM EFFECTS MODEL)	L-ARGININE MEASUREMENT	HMDB0000517	rs71640036	4	186239966	Zhang W et al,27656708	ART3	110228782	0
HMDB0011625	10	23.22184875	ARSENIC METABOLISM	(PERCENT DIMETHYLARSINATE)	URINARY ARSENIC MEASUREMENT	HMDB0011625	rs12768205	10	102888092	Balakrishnan P et al,27352405	AS3MT	18622	0
~HMDB0004872	10	8	METABOLITE LEVELS	(HEX2CER D18:2/16:0)	SPHINGOLIPID MEASUREMENT	~HMDB0004872	rs3001860	10	50668182	Chai JF et al,31628463	ASAH2	485404	0
HMDB0000142|HMDB0000254	8	28	URINARY METABOLITES	(FORMATE/SUCCINATE RATIO)	METABOLITE MEASUREMENT	HMDB0000142|HMDB0000254	rs4921914	8	18414928	Suhre K et al,21572414	ASPH	43085628	0
HMDB0000586	X	10.52287875	POTASSIUM LEVELS		POTASSIUM MEASUREMENT	HMDB0000586	rs5912570	X	78218174	Kanai M et al,29403010	ATP1B4	42143911	0
HMDB0009815	19	27	PHOSPHATIDYLINOSITOL LEVELS	(PI(18:0;0-20:4;0))	PHOSPHATIDYLINOSITOL MEASUREMENT	HMDB0009815	rs8736	19	54173495	Tabassum R et al,31551469	ATP8B3	52391420	0
HMDB0009809	19	20.69897	SERUM METABOLITE LEVELS	(1-STEAROYL-2-LINOLEOYL-GPI (18:0/18:2))	SERUM METABOLITE MEASUREMENT	HMDB0009809	rs641738	19	54173068	Feofanova EV et al,33031748	ATP8B3	52390993	1
HMDB0009814	19	15.22184875	PHOSPHATIDYLINOSITOL LEVELS	(PI(18:0;0-20:3;0))	PHOSPHATIDYLINOSITOL MEASUREMENT	HMDB0009814	rs8736	19	54173495	Tabassum R et al,31551469	ATP8B3	52391420	1
HMDB0009784	19	13	SERUM METABOLITE LEVELS	(1-PALMITOYL-2-LINOLEOYL-GPI (16:0/18:2))	SERUM METABOLITE MEASUREMENT	HMDB0009784	rs8736	19	54173495	Feofanova EV et al,33031748	ATP8B3	52391420	1
HMDB0009783	19	12.22184875	SERUM METABOLITE LEVELS	(1-PALMITOYL-2-OLEOYL-GPI (16:0/18:1)*)	SERUM METABOLITE MEASUREMENT	HMDB0009783	rs8736	19	54173495	Feofanova EV et al,33031748	ATP8B3	52391420	1
HMDB0000588	10	14.22184875	SODIUM LEVELS		SODIUM MEASUREMENT	HMDB0000588	rs4919683	10	102825368	Kanai M et al,29403010	AVPI1	5147944	0
HMDB0001161	11	12	SERUM METABOLITE LEVELS	(DEOXYCARNITINE)	SERUM METABOLITE MEASUREMENT	HMDB0001161	rs2304913	11	27125577	Feofanova EV et al,33031748	BBOX1	84852	0
HMDB0000172|HMDB0002579	12	327.2218487	BLOOD METABOLITE RATIOS	(ISOLEUCINE/X-11529)	BLOOD METABOLITE MEASUREMENT	HMDB0000172|HMDB0002579	rs4149056	12	21178615	Shin SY et al,24816252	BCAT1	3631409	0
HMDB0000687	12	7.522878745	PLASMA FREE AMINO ACID LEVELS	(LEU)	LEUCINE MEASUREMENT,AMINO ACID MEASUREMENT	HMDB0000687	rs10437868	12	77508538	Imaizumi A et al,30659259	BCAT1	52698514	1
HMDB0000094	5	24.39794001	METABOLITE LEVELS (SMALL MOLECULES AND PROTEIN MEASURES)	(CITRATE)	BLOOD METABOLITE MEASUREMENT,PROTEIN MEASUREMENT,AMINO ACID MEASUREMENT	HMDB0000094	rs2921604	5	14867839	Kettunen J et al,27005778	BHMT	64243970	0
HMDB0000054	7	35	TOTAL BILIRUBIN LEVELS		BILIRUBIN MEASUREMENT	HMDB0000054	rs2106727	7	17248374	Sakaue S et al,34594039	BLVRA	26510306	0
HMDB0000054	19	42.30103	DIRECT BILIRUBIN LEVELS		BILIRUBIN MEASUREMENT	HMDB0000054	rs58542926	19	19268740	Sinnott-Armstrong N et al,33462484	BLVRB	21179025	0
HMDB0000294	8	40	BLOOD UREA NITROGEN LEVELS		BLOOD UREA NITROGEN MEASUREMENT	HMDB0000294	rs7834797	8	23902022	Sakaue S et al,34594039	CA2	61561946	0
HMDB0000742	21	25.52287875	PLASMA HOMOCYSTEINE LEVELS (POST-METHIONINE LOAD TEST)		HOMOCYSTEINE MEASUREMENT	HMDB0000742	rs234714	21	43067923	Williams SR et al,24651765	CBS	14732	0
HMDB0002174	19	35.39794001	VITAMIN B12 LEVELS		VITAMIN B12 MEASUREMENT	HMDB0002174	rs1047781	19	48703374	Lin X et al,22367966	CD320	40401247	0
~HMDB0005384	9	18.22184875	TRIGLYCERIDE LEVELS		TRIGLYCERIDE MEASUREMENT	~HMDB0005384	rs696825	9	83968161	Richardson TG et al,32203549	CEL	49093820	0
HMDB0000885	9	7.522878745	METABOLITE LEVELS	(CE 16:0)	CHOLESTERYL ESTER 16:0 MEASUREMENT	HMDB0000885	rs2854925	9	132233164	Rhee EP et al,23823483	CEL	828817	1
~HMDB0005384	16	57.09691001	TRIGLYCERIDES		TRIGLYCERIDE MEASUREMENT	~HMDB0005384	rs12446515	16	56953103	Sakaue S et al,34594039	CES1	1150252	0
HMDB0000043	3	14.30103	BETAINE LEVELS		METABOLITE MEASUREMENT	HMDB0000043	rs17279437	3	45772602	Panyard DJ et al,33437055	CHDH	8039733	0
HMDB0001934	8	7.522878745	NICOTINE METABOLITE RATIO IN CURRENT SMOKERS		NICOTINE METABOLITE RATIO	HMDB0001934	rs2045966	8	97581926	Patel YM et al,27488534	CHRNA2	70122170	0
HMDB0001934	4	12	NICOTINE METABOLITE RATIO IN CURRENT SMOKERS		NICOTINE METABOLITE RATIO	HMDB0001934	rs34638591	4	68493505	Buchwald J et al,32157176	CHRNA9	28158172	0
HMDB0000883	22	13.22184875	PLASMA FREE AMINO ACID LEVELS (ADJUSTED FOR ONE OTHER PFAA)	(VAL (ADJUSTED FOR PRO))	AMINO ACID MEASUREMENT	HMDB0000883	rs2238732	22	18927834	Imaizumi A et al,30659259	COMT	1013537	0
HMDB0015531	3	32.22184875	IRON STATUS BIOMARKERS (IRON LEVELS)		SERUM IRON MEASUREMENT	HMDB0015531	rs4854760	3	133779897	Bell S et al,33536631	CP	15382513	0
~HMDB0000766	2	27.09691001	SERUM METABOLITE LEVELS	(N-ACETYLALLIIN)	SERUM METABOLITE MEASUREMENT	~HMDB0000766	rs2947860	2	73628259	Feofanova EV et al,33031748	CPS1	136849423	0
HMDB0000766	2	12.30103	URINARY METABOLITE MODULES (EIGENMETABOLITES) IN CHRONIC KIDNEY DISEASE	(N-ACETYLALANINE, N-ACETYLMETHIONINE, N-ACETYLMETHIONINE SULFOXIDE, SARCOSINE, X-12199)	URINARY METABOLITE MEASUREMENT	HMDB0000766	rs4547554	2	73640735	Schlosser P et al,31959995	CPS1	136836947	1
~HMDB0005384	1	303.30103	TRIGLYCERIDE LEVELS		TRIGLYCERIDE MEASUREMENT	~HMDB0005384	rs9436661	1	62438904	Richardson TG et al,32203549	CPT2	9242112	0
HMDB0000482	1	19.69897	SERUM METABOLITE LEVELS	(CAPRYLATE (8:0))	SERUM METABOLITE MEASUREMENT	HMDB0000482	rs12760091	1	75645988	Feofanova EV et al,33031748	CPT2	22449196	1
HMDB0000062	1	15.52287875	BLOOD METABOLITE LEVELS	(CARNITINE)	BLOOD METABOLITE MEASUREMENT	HMDB0000062	rs1466788	1	110076108	Shin SY et al,24816252	CPT2	56879316	1
HMDB0000535	1	14.69897	SERUM METABOLITE LEVELS	(CAPROATE (6:0))	SERUM METABOLITE MEASUREMENT	HMDB0000535	rs61797339	1	75724261	Feofanova EV et al,33031748	CPT2	22527469	1
HMDB0000222	1	13.22184875	SERUM METABOLITE LEVELS	(PIMELOYLCARNITINE/3-METHYLADIPOYLCARNITINE (C7-DC))	SERUM METABOLITE MEASUREMENT	HMDB0000222	rs4507958	1	46917369	Feofanova EV et al,33031748	CPT2	6279423	1
HMDB0013133|HMDB0000824	9	42.52287875	BLOOD METABOLITE LEVELS	(METHYLMALONYLCARNITINE / PROPIONYLCARNITINE)	BLOOD METABOLITE MEASUREMENT	HMDB0013133|HMDB0000824	rs746872	9	129102748	Burkhardt R et al,26401656	CRAT	8606	0
HMDB0000294	3	152.69897	BLOOD UREA NITROGEN LEVELS		BLOOD UREA NITROGEN MEASUREMENT	HMDB0000294	rs9880162	3	188001560	Sakaue S et al,34594039	CTNNB1	146806819	0
HMDB0002174	10	12.69897	VITAMIN B LEVELS IN ISCHEMIC STROKE	(VITAMIN B12)	VITAMIN B12 MEASUREMENT	HMDB0002174	rs1801222	10	17114152	Keene KL et al,25147783	CUBN	290186	0
HMDB0000374	6	15.69897	17-HYDROXYPROGESTERONE (17-OHP) LEVELS		17-HYDROXYPROGESTERONE MEASUREMENT	HMDB0000374	rs145827824	6	32135972	Pott J et al,31169883	CYP21A2	97645	0
~HMDB0004026	6	13.52287875	SERUM METABOLITE LEVELS	(21-HYDROXYPREGNENOLONE DISULFATE)	SERUM METABOLITE MEASUREMENT	~HMDB0004026	rs1177442	6	25808841	Feofanova EV et al,33031748	CYP21A2	6229486	1
HMDB0000067	2	208.2218487	TOTAL CHOLESTEROL LEVELS		TOTAL CHOLESTEROL MEASUREMENT	HMDB0000067	rs10692845	2	21070464	Klarin D et al,30275531	CYP27A1	197711285	0
HMDB0012453	2	21.30103	SERUM METABOLITE LEVELS	(3B-HYDROXY-5-CHOLENOIC ACID)	SERUM METABOLITE MEASUREMENT	HMDB0012453	rs1047891	2	210675783	Feofanova EV et al,33031748	CYP27A1	8105966	1
HMDB0000234	22	42.39794001	TOTAL TESTOSTERONE LEVELS		TESTOSTERONE MEASUREMENT	HMDB0000234	rs738409	22	43928847	Ruth KS et al,32042192	CYP2D6	1802348	0
HMDB0060472|HMDB0005038	22	15.09691001	RESPONSE TO SEROTONIN REUPTAKE INHIBITORS IN MAJOR DEPRESSIVE DISORDER (PLASMA DRUG AND METABOLITE LEVELS)	(S-DDCT/S-DCT RATIO)	UNIPOLAR DEPRESSION,RESPONSE TO SELECTIVE SEROTONIN REUPTAKE INHIBITOR	HMDB0060472|HMDB0005038	rs1065852	22	42130692	Ji Y et al,24528284	CYP2D6	4193	1
HMDB0000151	22	7.522878745	ESTRADIOL LEVELS		ESTRADIOL MEASUREMENT	HMDB0000151	rs117826558	22	46374859	Ruth KS et al,32042192	CYP2D6	4248360	1
HMDB0015702	7	14	TICAGRELOR LEVELS IN INDIVIDUALS WITH ACUTE CORONARY SYNDROMES TREATED WITH TICAGRELOR		TICAGRELOR MEASUREMENT	HMDB0015702	rs62471956	7	99823462	Varenhorst C et al,25935875	CYP3A4	66502	0
@any|HMDB0000067	14	133	BLOOD METABOLITE RATIOS	(X-08402/CHOLESTEROL)	BLOOD METABOLITE MEASUREMENT	@any|HMDB0000067	rs7157785	14	63768838	Shin SY et al,24816252	CYP46A1	35915460	0
HMDB0000067	14	15.52287875	TOTAL CHOLESTEROL LEVELS		TOTAL CHOLESTEROL MEASUREMENT	HMDB0000067	rs17580	14	94380925	Klarin D et al,30275531	CYP46A1	5303373	1
HMDB0000067	8	153.69897	TOTAL CHOLESTEROL LEVELS		TOTAL CHOLESTEROL MEASUREMENT	HMDB0000067	rs2954038	8	125495147	Sinnott-Armstrong N et al,33462484	CYP7A1	67004969	0
HMDB0059655	2	14.22184875	SERUM METABOLITE LEVELS	(2-HYDROXYGLUTARATE)	SERUM METABOLITE MEASUREMENT	HMDB0059655	rs7370843	2	241734689	Feofanova EV et al,33031748	D2HGDH	87	0
HMDB0000161|HMDB0001310	12	12.22184875	METABOLITE LEVELS (SMALL MOLECULES AND PROTEIN MEASURES)	(ALANINE)	BLOOD METABOLITE MEASUREMENT,PROTEIN MEASUREMENT,AMINO ACID MEASUREMENT	HMDB0000161|HMDB0001310	rs4554975	12	46808031	Kettunen J et al,27005778	DAO	62050901	0
HMDB0001539	1	40	ASYMMETRICAL DIMETHYLARGININE LEVELS		ASYMMETRICAL DIMETHYLARGININE MEASUREMENT,SERUM DIMETHYLARGININE MEASUREMENT	HMDB0001539	rs28489187	1	85331427	Seppala I et al,24159190	DDAH1	12946	0
HMDB0001539|HMDB0003334	1	20	SERUM DIMETHYLARGININE LEVELS (ASYMMETRIC/SYMETRIC RATIO)		SERUM DIMETHYLARGININE MEASUREMENT	HMDB0001539|HMDB0003334	rs28489187	1	85331427	Seppala I et al,24159190	DDAH1	12946	1
HMDB0000929	7	7.522878745	PLASMA FREE AMINO ACID LEVELS	(TRP)	TRYPTOPHAN MEASUREMENT,AMINO ACID MEASUREMENT	HMDB0000929	rs75444260	7	635944	Imaizumi A et al,30659259	DDC	49822492	0
HMDB0001893	12	11.69897	SERUM METABOLITE LEVELS	(ALPHA-TOCOPHEROL)	SERUM METABOLITE MEASUREMENT	HMDB0001893	rs10846744	12	124827879	Feofanova EV et al,33031748	DGKA	68900560	0
HMDB0000248|HMDB0000265	1	172.69897	HYPOTHYROIDISM		HYPOTHYROIDISM	HMDB0000248|HMDB0000265	rs2476601	1	113834946	Kichaev G et al,30595370	DIO1	59943707	0
HMDB0000248	1	33.30103	FREE THYROXINE CONCENTRATION		THYROXINE MEASUREMENT	HMDB0000248	rs2235544	1	53909897	Taylor PN et al,25743335	DIO1	18658	1
HMDB0000265	1	8.045757491	TRIIODOTHYRONINE LEVELS		TRIIODOTHYRONINE MEASUREMENT	HMDB0000265	rs67142165	1	22884066	Popovic M et al,30843173	DIO1	31007173	1
HMDB0000182|HMDB0003405	19	33	URINARY METABOLITES (H-NMR FEATURES)	(3.0325, LYSINE)	URINARY METABOLITE MEASUREMENT	HMDB0000182|HMDB0003405	rs8101881	19	32873722	Rueedi R et al,24586186	DOT1L	30709789	0
HMDB0000300	1	11.69897	SERUM METABOLITE LEVELS	(URACIL)	SERUM METABOLITE MEASUREMENT	HMDB0000300	rs111924138	1	97696155	Feofanova EV et al,33031748	DPYD	618412	0
HMDB0000452|HMDB0000650	4	10.30103	BLOOD METABOLITE LEVELS	(2-AMINOBUTYRATE)	BLOOD METABOLITE MEASUREMENT	HMDB0000452|HMDB0000650	rs10022462	4	88322666	Shin SY et al,24816252	EGF	21590217	0
HMDB0000044	14	8	VITAMIN C LEVELS		VITAMIN C MEASUREMENT	HMDB0000044	rs10136000	14	104787244	Zheng JS et al,33203707	EGLN3	70863017	0
HMDB0000151	14	41.15490196	ESTRADIOL LEVELS		ESTRADIOL MEASUREMENT	HMDB0000151	rs34019140	14	106071252	Ruth KS et al,32042192	ESR2	41987020	0
HMDB0000224	1	12.15490196	URINARY METABOLITE LEVELS IN CHRONIC KIDNEY DISEASE	(PHOSPHOETHANOLAMINE)	URINARY METABOLITE MEASUREMENT	HMDB0000224	rs1772719	1	21577881	Schlosser P et al,31959995	ETNK2	182553181	0
HMDB0000657	1	19.52287875	BLOOD TRACE ELEMENT (CU LEVELS)		SERUM COPPER MEASUREMENT	HMDB0000657	rs2769264	1	151372265	Evans DM et al,23720494	F5	18139686	0
HMDB0001999	11	57.30103	PLASMA OMEGA-3 POLYUNSATURATED FATTY ACID LEVEL (EICOSAPENTAENOIC ACID)		EICOSAPENTAENOIC ACID MEASUREMENT	HMDB0001999	rs174538	11	61792609	Lemaitre RN et al,21829377	FADS1	7018	0
HMDB0006547	11	21.22184875	SERUM METABOLITE LEVELS	(STEARIDONATE (18:4N3))	SERUM METABOLITE MEASUREMENT	HMDB0006547	rs174556	11	61813163	Feofanova EV et al,33031748	FADS2	20183	0
HMDB0000122	4	17.15490196	GLUCOSE LEVELS		GLUCOSE MEASUREMENT	HMDB0000122	rs116401167	4	184794531	Sakaue S et al,34594039	GBA3	162101617	0
HMDB0000122	X	11.69897	GLUCOSE LEVELS		GLUCOSE MEASUREMENT	HMDB0000122	rs4898432	X	153637314	Sakaue S et al,34594039	GLA	52244041	0
HMDB0012095	5	8.522878745	METABOLITE LEVELS	(SM 24:1)	SPHINGOMYELIN 24:1 MEASUREMENT	HMDB0012095	rs4700347	5	59954679	Rhee EP et al,23823483	GM2A	91257471	0
HMDB0000684	16	25.04575749	BLOOD METABOLITE LEVELS	(KYNURENINE)	BLOOD METABOLITE MEASUREMENT	HMDB0000684	rs8051149	16	87845216	Shin SY et al,24816252	GOT2	29138085	0
HMDB0000122	19	25.30103	TWO-HOUR GLUCOSE		GLUCOSE TOLERANCE TEST	HMDB0000122	rs1800437	19	45678134	Chen J et al,34059833	GPI	11318654	0
HMDB0000123	13	7.522878745	GLYCINE LEVELS		GLYCINE MEASUREMENT	HMDB0000123	rs9514191	13	103867788	Wittemans LBL et al,30837465	GPR18	4613056	0
HMDB0001349	5	38.69897	BLOOD AND TOENAIL SELENIUM LEVELS		SELENIUM MEASUREMENT	HMDB0001349	rs921943	5	79020653	Cornelis MC et al,25343990	GPX3	71999938	0
HMDB0000123	19	8.397940009	GLYCINE LEVELS		GLYCINE MEASUREMENT	HMDB0000123	rs273510	19	18112540	Wittemans LBL et al,30837465	GRIN3B	17112121	0
HMDB0001893	11	11.52287875	RESPONSE TO VITAMIN E SUPPLEMENTATION	(ALPHA-TOH)	RESPONSE TO VITAMIN	HMDB0001893	rs964184	11	116778201	Major JM et al,22437554	GSTP1	49194459	0
HMDB0001013	7	8.301029996	COTININE GLUCURONIDATION		COTININE GLUCURONIDATION MEASUREMENT	HMDB0001013	rs6952407	7	66580525	Patel YM et al,25293881	GUSB	619841	0
HMDB0000301|HMDB0062562	12	26.09691001	SERUM METABOLITE LEVELS	(TRANS-UROCANATE)	SERUM METABOLITE MEASUREMENT	HMDB0000301|HMDB0062562	rs11454735	12	95978249	Feofanova EV et al,33031748	HAL	5587	0
HMDB0000177	12	17.15490196	SERUM METABOLITE LEVELS (CMS)	(HIS)	SERUM METABOLITE MEASUREMENT	HMDB0000177	rs4762254	12	95936803	Gallois A et al,31636271	HAL	35859	1
HMDB0000177	5	25.69897	URINARY METABOLITES	(HISTIDINE/Τ-METHYLHISTIDINE)	URINARY METABOLITE MEASUREMENT	HMDB0000177	rs11133665	5	1188170	Raffler J et al,26352407	HARS2	139503260	0
HMDB0000122	5	33.69897	FASTING GLUCOSE		GLUCOSE MEASUREMENT	HMDB0000122	rs1820176	5	96360881	Chen J et al,34059833	HK3	80519988	0
HMDB0015531	22	300	IRON STATUS BIOMARKERS (IRON LEVELS)		SERUM IRON MEASUREMENT	HMDB0015531	rs855791	22	37066896	Bell S et al,33536631	HMOX1	1686535	0
HMDB0000054	22	40.30103	TOTAL BILIRUBIN LEVELS		BILIRUBIN MEASUREMENT	HMDB0000054	rs855791	22	37066896	Sakaue S et al,34594039	HMOX1	1686535	1
HMDB0000707	12	18.69897	SERUM METABOLITE LEVELS	(4-HYDROXYPHENYLPYRUVATE)	SERUM METABOLITE MEASUREMENT	HMDB0000707	rs1720067	12	121925875	Feofanova EV et al,33031748	HPD	86348	0
HMDB0000669	12	10.69897	SERUM METABOLITE LEVELS	(2-HYDROXYPHENYLACETATE)	SERUM METABOLITE MEASUREMENT	HMDB0000669	rs11614623	12	121864680	Feofanova EV et al,33031748	HPD	25153	1
HMDB0000234	16	85.09691001	TOTAL TESTOSTERONE LEVELS		TESTOSTERONE MEASUREMENT	HMDB0000234	rs58072681	16	81556936	Ruth KS et al,32042192	HSD17B2	478068	0
HMDB0000234	9	37.52287875	BIOAVAILABLE TESTOSTERONE LEVELS		TESTOSTERONE MEASUREMENT	HMDB0000234	rs912202	9	74610687	Ruth KS et al,32042192	HSD17B3	21624619	0
HMDB0000586	5	11.52287875	URINARY POTASSIUM EXCRETION	(EA)	POTASSIUM MEASUREMENT	HMDB0000586	rs72704791	5	547781	Pazoki R et al,31409800	KCNIP1	169805706	0
HMDB0004246	4	47.39794001	BLOOD METABOLITE LEVELS	(BRADYKININ, DES-ARG(9))	BLOOD METABOLITE MEASUREMENT	HMDB0004246	rs4253311	4	186253529	Shin SY et al,24816252	KLKB1	44550	0
~HMDB0000684	2	118.30103	SERUM METABOLITE LEVELS	(N-ACETYLKYNURENINE (2))	SERUM METABOLITE MEASUREMENT	~HMDB0000684	rs10189885	2	73649928	Feofanova EV et al,33031748	KYNU	69227729	0
HMDB0059655	14	10.69897	SERUM METABOLITE LEVELS	(2-HYDROXYGLUTARATE)	SERUM METABOLITE MEASUREMENT	HMDB0059655	rs8019274	14	50283206	Feofanova EV et al,33031748	L2HGDH	45643	0
HMDB0000122	12	28.69897	BLOOD GLUCOSE LEVELS		GLUCOSE MEASUREMENT	HMDB0000122	rs76895963	12	4275678	Sinnott-Armstrong N et al,33462484	LALBA	44292006	0
HMDB0000687	3	7.698970004	PLASMA FREE AMINO ACID LEVELS	(LEU)	LEUCINE MEASUREMENT,AMINO ACID MEASUREMENT	HMDB0000687	rs117936590	3	161421071	Imaizumi A et al,30659259	LARS2	116032510	0
HMDB0000067	16	102.30103	TOTAL CHOLESTEROL LEVELS		TOTAL CHOLESTEROL MEASUREMENT	HMDB0000067	rs2000999	16	72074194	Sinnott-Armstrong N et al,33462484	LCAT	4134444	0
HMDB0000186	2	17.04575749	URINARY METABOLITE LEVELS IN CHRONIC KIDNEY DISEASE	(LACTOSE)	URINARY METABOLITE MEASUREMENT	HMDB0000186	rs12465802	2	135623778	Schlosser P et al,31959995	LCT	164072	0
~HMDB0005384	15	114.69897	TRIGLYCERIDE LEVELS		TRIGLYCERIDE MEASUREMENT	~HMDB0005384	rs139974673	15	43735687	Richardson TG et al,32203549	LIPC	14674882	0
~HMDB0005384	18	14.39794001	TRIGLYCERIDE LEVELS		TRIGLYCERIDE MEASUREMENT	~HMDB0005384	rs7239575	18	23540071	Richardson TG et al,32203549	LIPG	26020628	0
~HMDB0005384	3	34.52287875	TRIGLYCERIDE LEVELS		TRIGLYCERIDE MEASUREMENT	~HMDB0005384	rs684773	3	136237463	Richardson TG et al,32203549	MGLL	8548401	0
HMDB0000161|HMDB0001310	18	7.522878745	PLASMA FREE AMINO ACID LEVELS	(ALA)	ALANINE MEASUREMENT,AMINO ACID MEASUREMENT	HMDB0000161|HMDB0001310	rs588682	18	3558080	Imaizumi A et al,30659259	MOCOS	32629417	0
HMDB0011578	11	61.09691001	SERUM METABOLITE LEVELS	(1-ARACHIDONYLGLYCEROL (20:4))	SERUM METABOLITE MEASUREMENT	HMDB0011578	rs102274	11	61790354	Feofanova EV et al,33031748	MOGAT2	13927484	0
HMDB0000207	11	39	OLEIC ACID (18:1N-9) LEVELS		OLEIC ACID MEASUREMENT	HMDB0000207	rs102275	11	61790331	Hu Y et al,28298293	MOGAT2	13927507	1
HMDB0011568	11	10.52287875	BLOOD METABOLITE LEVELS	(1-LINOLEOYLGLYCEROL (1-MONOLINOLEIN))	BLOOD METABOLITE MEASUREMENT	HMDB0011568	rs11825181	11	116755542	Shin SY et al,24816252	MOGAT2	41037704	1
~HMDB0005384	7	358.5228787	TRIGLYCERIDES		TRIGLYCERIDE MEASUREMENT	~HMDB0005384	rs55747707	7	73623036	Sakaue S et al,34594039	MOGAT3	27571971	0
HMDB0002005	8	11.52287875	SERUM METABOLITE LEVELS	(METHIONINE SULFOXIDE)	SERUM METABOLITE MEASUREMENT	HMDB0002005	rs3750314	8	10428300	Feofanova EV et al,33031748	MSRA	374008	0
HMDB0000696	8	7.698970004	METABOLITE LEVELS	(METHIONINE)	METHIONINE MEASUREMENT	HMDB0000696	rs145273360	8	62339883	Chai JF et al,31628463	MSRA	52285591	1
~HMDB0005384	4	65.22184875	TRIGLYCERIDES		TRIGLYCERIDE MEASUREMENT	~HMDB0005384	rs3775228	4	87064014	Sakaue S et al,34594039	MTTP	12500067	0
HMDB0001072	18	8	COENZYME Q10 LEVELS		COENZYME Q10 MEASUREMENT	HMDB0001072	rs9952641	18	318040	Degenhardt F et al,27149984	NDUFV2	8784590	0
HMDB0000230	1	17.69897	SERUM METABOLITE LEVELS	(N-ACETYLNEURAMINATE)	SERUM METABOLITE MEASUREMENT	HMDB0000230	rs16859679	1	182806502	Feofanova EV et al,33031748	NPL	17209	0
HMDB0000151	3	7.522878745	ESTRADIOL LEVELS		ESTRADIOL MEASUREMENT	HMDB0000151	rs57102816	3	164788459	Schmitz D et al,34255042	NR1I2	45007975	0
HMDB0000299	6	13.52287875	METABOLITE LEVELS	(XANTHOSINE)	XANTHOSINE MEASUREMENT	HMDB0000299	rs9477074	6	16269132	Rhee EP et al,23823483	NT5E	69180452	0
HMDB0000195	6	13.04575749	SERUM METABOLITE LEVELS	(INOSINE)	SERUM METABOLITE MEASUREMENT	HMDB0000195	rs9353309	6	85416427	Feofanova EV et al,33031748	NT5E	33157	1
HMDB0000517|HMDB0000214	2	13.69897	BLOOD METABOLITE LEVELS	(ARGININE / ORNITHINE)	BLOOD METABOLITE MEASUREMENT	HMDB0000517|HMDB0000214	rs6546838	2	73452153	Burkhardt R et al,26401656	ODC1	63012185	0
HMDB0000214	2	8.522878745	PLASMA FREE AMINO ACID LEVELS (ADJUSTED FOR ONE OTHER PFAA)	(ORN (ADJUSTED FOR GLY))	AMINO ACID MEASUREMENT	HMDB0000214	rs12613336	2	210704675	Imaizumi A et al,30659259	ODC1	200264707	1
HMDB0000044	16	9.096910013	VITAMIN C LEVELS		VITAMIN C MEASUREMENT	HMDB0000044	rs56738967	16	79706644	Zheng JS et al,33203707	OGFOD1	23255123	0
HMDB0003229	10	16.52287875	SERUM METABOLITE LEVELS	(PALMITOLEATE (16:1N7))	SERUM METABOLITE MEASUREMENT	HMDB0003229	rs603424	10	100315722	Feofanova EV et al,33031748	OLAH	85283495	0
HMDB0000267	8	109.2218487	BLOOD METABOLITE LEVELS	(5-OXOPROLINE)	BLOOD METABOLITE MEASUREMENT	HMDB0000267	rs12550729	8	144100505	Shin SY et al,24816252	OPLAH	49239	0
HMDB0013929|HMDB0005011	3	10.52287875	CLOPIDOGREL ACTIVE METABOLITE LEVELS		CLOPIDOGREL METABOLITE MEASUREMENT	HMDB0013929|HMDB0005011	rs187941554	3	8945549	Backman JD et al,28207573	P2RY12	142391294	0
~HMDB0005384	17	125.69897	TRIGLYCERIDE LEVELS		TRIGLYCERIDE MEASUREMENT	~HMDB0005384	rs72836561	17	43848758	Richardson TG et al,32203549	P4HB	37994401	0
HMDB0000044	17	14	VITAMIN C LEVELS		VITAMIN C MEASUREMENT	HMDB0000044	rs9895661	17	61379228	Zheng JS et al,33203707	P4HB	20463931	1
HMDB0010395|HMDB0010396	11	174.69897	GLYCEROPHOSPHOLIPID LEVELS	(LYSOPHOSPHATIDYLCHOLINE ACYL C20:4)	GLYCEROPHOSPHOLIPID MEASUREMENT,BLOOD METABOLITE MEASUREMENT	HMDB0010395|HMDB0010396	rs174547	11	61803311	Draisma HHM et al,26068415	PAFAH1B2	55340973	0
HMDB0010395	11	128.154902	SERUM METABOLITE LEVELS	(1-ARACHIDONOYL-GPC (20:4N6)*)	SERUM METABOLITE MEASUREMENT	HMDB0010395	rs174562	11	61817672	Feofanova EV et al,33031748	PAFAH1B2	55326612	1
HMDB0010390	11	93.69897	BLOOD METABOLITE LEVELS	(1-ARACHIDONOYLGLYCEROPHOSPHOCHOLINE)	BLOOD METABOLITE MEASUREMENT	HMDB0010390	rs174535	11	61783884	Shin SY et al,24816252	PAFAH1B2	55360400	1
HMDB0010393|HMDB0010394|HMDB0010395|HMDB0010396	11	74.69897	SERUM METABOLITE RATIOS IN CHRONIC KIDNEY DISEASE	(LYSOPHOSPHATIDYLCHOLINE WITH ACYL RESIDUE C20:3/LYSOPHOSPHATIDYLCHOLINE WITH ACYL RESIDUE C20:4)	SERUM METABOLITE MEASUREMENT	HMDB0010393|HMDB0010394|HMDB0010395|HMDB0010396	rs102275	11	61790331	Li Y et al,29545352	PAFAH1B2	55353953	1
HMDB0010394|HMDB0010395	11	69.69897	FATTY ACID DESATURASE ACTIVITY (SERUM)	(D5D)	FATTY ACID DESATURASE ENZYME ACTIVITY MEASUREMENT	HMDB0010394|HMDB0010395	rs174549	11	61803910	Marklund M et al,30453627	PAFAH1B2	55340374	1
HMDB0010385|HMDB0010395|HMDB0010396	11	43.52287875	SERUM METABOLITE RATIOS IN CHRONIC KIDNEY DISEASE	(LYSOPHOSPHATIDYLCHOLINE WITH ACYL RESIDUE C18:1/LYSOPHOSPHATIDYLCHOLINE WITH ACYL RESIDUE C20:4)	SERUM METABOLITE MEASUREMENT	HMDB0010385|HMDB0010395|HMDB0010396	rs174566	11	61824890	Li Y et al,29545352	PAFAH1B2	55319394	1
HMDB0010382|HMDB0240262|HMDB0010395|HMDB0010396	11	41.69897	SERUM METABOLITE RATIOS IN CHRONIC KIDNEY DISEASE	(LYSOPHOSPHATIDYLCHOLINE WITH ACYL RESIDUE C16:0/LYSOPHOSPHATIDYLCHOLINE WITH ACYL RESIDUE C20:4)	SERUM METABOLITE MEASUREMENT	HMDB0010382|HMDB0240262|HMDB0010395|HMDB0010396	rs174564	11	61820833	Li Y et al,29545352	PAFAH1B2	55323451	1
HMDB0010383|HMDB0010395|HMDB0010396	11	35.09691001	SERUM METABOLITE RATIOS IN CHRONIC KIDNEY DISEASE	(LYSOPHOSPHATIDYLCHOLINE WITH ACYL RESIDUE C16:1/LYSOPHOSPHATIDYLCHOLINE WITH ACYL RESIDUE C20:4)	SERUM METABOLITE MEASUREMENT	HMDB0010383|HMDB0010395|HMDB0010396	rs11320420	11	61774535	Li Y et al,29545352	PAFAH1B2	55369749	1
HMDB0010397	11	22.69897	METABOLITE LEVELS	(LPC 20:5)	LYSOPHOSPHATIDYLCHOLINE 20:5 MEASUREMENT	HMDB0010397	rs174548	11	61803876	Rhee EP et al,23823483	PAFAH1B2	55340408	1
HMDB0010393|HMDB0010394	11	18.52287875	BLOOD METABOLITE LEVELS	(1-EICOSATRIENOYLGLYCEROPHOSPHOCHOLINE)	BLOOD METABOLITE MEASUREMENT	HMDB0010393|HMDB0010394	rs968567	11	61828092	Shin SY et al,24816252	PAFAH1B2	55316192	1
HMDB0010407	11	18	SERUM METABOLITE LEVELS	(1-(1-ENYL-PALMITOYL)-GPC (P-16:0)*)	SERUM METABOLITE MEASUREMENT	HMDB0010407	rs174560	11	61814292	Feofanova EV et al,33031748	PAFAH1B2	55329992	1
HMDB0010386	11	16.04575749	SERUM METABOLITE LEVELS	(1-LINOLEOYL-GPC (18:2))	SERUM METABOLITE MEASUREMENT	HMDB0010386	rs3834458	11	61827449	Feofanova EV et al,33031748	PAFAH1B2	55316835	1
HMDB0010404	11	13	METABOLITE LEVELS	(LPC 22:6)	LYSOPHOSPHATIDYLCHOLINE 22:6 MEASUREMENT	HMDB0010404	rs174550	11	61804006	Rhee EP et al,23823483	PAFAH1B2	55340278	1
HMDB0010384	11	10.15490196	SERUM METABOLITE LEVELS	(1-STEAROYL-GPC (18:0))	SERUM METABOLITE MEASUREMENT	HMDB0010384	rs174560	11	61814292	Feofanova EV et al,33031748	PAFAH1B2	55329992	1
HMDB0010394	11	9.397940009	METABOLITE LEVELS	(LPC 20:3)	LYSOPHOSPHATIDYLCHOLINE 20:3 MEASUREMENT	HMDB0010394	rs968567	11	61828092	Rhee EP et al,23823483	PAFAH1B2	55316192	1
HMDB0000159	12	24.52287875	PLASMA FREE AMINO ACID LEVELS (ADJUSTED FOR TWENTY OTHER PFAAS)	(PHE)	PHENYLALANINE MEASUREMENT,AMINO ACID MEASUREMENT	HMDB0000159	rs17450122	12	102960616	Imaizumi A et al,30659259	PAH	123727	0
HMDB0002172	10	29.09691001	SERUM METABOLITE LEVELS	(N1,N12-DIACETYLSPERMINE)	SERUM METABOLITE MEASUREMENT	HMDB0002172	rs4240520	10	133383915	Feofanova EV et al,33031748	PAOX	4654	0
HMDB0001276	10	16	SERUM METABOLITE LEVELS	(N('1)-ACETYLSPERMIDINE)	SERUM METABOLITE MEASUREMENT	HMDB0001276	rs11101731	10	133383872	Feofanova EV et al,33031748	PAOX	4611	1
HMDB0001830	11	11.09691001	SEX HORMONE LEVELS	(PROGESTERONE)	HORMONE MEASUREMENT,PROGESTERONE MEASUREMENT	HMDB0001830	rs112295236	11	63147874	Ruth KS et al,26014426	PGR	37881750	0
HMDB0000586	15	23.30103	POTASSIUM LEVELS		POTASSIUM MEASUREMENT	HMDB0000586	rs1290083	15	50858717	Kanai M et al,29403010	PKM	21340312	0
HMDB0000673|HMDB0005060	16	31.30103	BLOOD METABOLITE RATIOS	(LINOLEATE (18:2N6)/DIHOMO-LINOLENATE (20:3N3 OR N6))	BLOOD METABOLITE MEASUREMENT	HMDB0000673|HMDB0005060	rs2740	16	15038251	Shin SY et al,24816252	PLA2G10	365703	0
~HMDB0000673	16	24.30103	PLASMA OMEGA-6 POLYUNSATURATED FATTY ACID LEVELS (DIHOMO-GAMMA-LINOLENIC ACID)	(CONDITIONED ON RS16966952)	OMEGA-6 POLYUNSATURATED FATTY ACID MEASUREMENT	~HMDB0000673	rs2280018	16	15056976	Guan W et al,24823311	PLA2G10	384428	1
HMDB0000673	16	14.30103	LIPID METABOLISM PHENOTYPES	(LA/PUFA)	LIPID MEASUREMENT	HMDB0000673	rs11075253	16	15054789	Kettunen J et al,22286219	PLA2G10	382241	1
HMDB0003073|HMDB0000673	16	7.301029996	FATTY ACID DESATURASE ACTIVITY (SERUM)	(D6D)	FATTY ACID DESATURASE ENZYME ACTIVITY MEASUREMENT	HMDB0003073|HMDB0000673	rs6498540	16	15036737	Marklund M et al,30453627	PLA2G10	364189	1
HMDB0010383	10	18.04575749	GLYCEROPHOSPHOLIPID LEVELS	(LYSOPHOSPHATIDYLCHOLINE ACYL C16:1)	GLYCEROPHOSPHOLIPID MEASUREMENT,BLOOD METABOLITE MEASUREMENT	HMDB0010383	rs603424	10	100315722	Draisma HHM et al,26068415	PLA2G12B	27380960	0
HMDB0010382|HMDB0240262|HMDB0010383	10	12.52287875	SERUM METABOLITE RATIOS IN CHRONIC KIDNEY DISEASE	(LYSOPHOSPHATIDYLCHOLINE WITH ACYL RESIDUE C16:0/LYSOPHOSPHATIDYLCHOLINE WITH ACYL RESIDUE C16:1)	SERUM METABOLITE MEASUREMENT	HMDB0010382|HMDB0240262|HMDB0010383	rs603424	10	100315722	Li Y et al,29545352	PLA2G12B	27380960	1
HMDB0001388	10	7.397940009	PLASMA OMEGA-3 POLYUNSATURATED FATTY ACID LEVELS (ALPHALINOLENIC ACID)		ALPHA-LINOLENIC ACID MEASUREMENT	HMDB0001388	rs7903338	10	97799964	Dorajoo R et al,26584805	PLA2G12B	24865202	1
HMDB0001388	12	29.52287875	RED BLOOD CELL FATTY ACID LEVELS	(LA)	FATTY ACID MEASUREMENT,LINOLEIC ACID MEASUREMENT	HMDB0001388	rs12580543	12	6992881	Tintle NL et al,25500335	PLA2G1B	113329234	0
~HMDB0010407	15	12.04575749	METABOLITE LEVELS	(GLYCEROPHOSPHO-N-PALMITOYL ETHANOLAMINE)	METABOLITE MEASUREMENT	~HMDB0010407	rs261342	15	58438954	Hong MG et al,23281178	PLA2G4B	16601179	0
~HMDB0010396	6	7.522878745	LYSOPHOSPHATIDYLCHOLINE LEVELS	(TOTAL_LPC)	LYSOPHOSPHATIDYLCHOLINE MEASUREMENT	~HMDB0010396	rs543895501	6	73410627	Tabassum R et al,31551469	PLA2G7	26706426	0
HMDB0008134	2	7.522878745	METABOLITE LEVELS	(PC 34:3)	PHOSPHATIDYLCHOLINE 34:3 MEASUREMENT	HMDB0008134	rs1260326	2	27508073	Rhee EP et al,23823483	PLB1	949072	0
HMDB0007906	2	7.397940009	METABOLITE LEVELS	(PC 32:2)	PHOSPHATIDYLCHOLINE 32:2 MEASUREMENT	HMDB0007906	rs1260326	2	27508073	Rhee EP et al,23823483	PLB1	949072	1
HMDB0011206	14	84.39794001	SERUM METABOLITE LEVELS	(1-(1-ENYL-PALMITOYL)-2-PALMITOYL-GPC (P-16:0/16:0)*)	SERUM METABOLITE MEASUREMENT	HMDB0011206	rs1077989	14	67509105	Feofanova EV et al,33031748	PLD4	37415608	0
HMDB0011207	14	65.22184875	SERUM METABOLITE LEVELS	(1-(1-ENYL-PALMITOYL)-2-PALMITOLEOYL-GPC (P-16:0/16:1)*)	SERUM METABOLITE MEASUREMENT	HMDB0011207	rs1077989	14	67509105	Feofanova EV et al,33031748	PLD4	37415608	1
~HMDB0007867	14	62.39794001	GLYCEROPHOSPHOLIPID LEVELS	(PHOSPHATIDYLCHOLINE DIACYL C28:1)	GLYCEROPHOSPHOLIPID MEASUREMENT,BLOOD METABOLITE MEASUREMENT	~HMDB0007867	rs7157785	14	63768838	Draisma HHM et al,26068415	PLD4	41155875	1
~HMDB0008027	14	56.04575749	GLYCEROPHOSPHOLIPID LEVELS	(PHOSPHATIDYLCHOLINE ACYL-ALKYL C32:1)	GLYCEROPHOSPHOLIPID MEASUREMENT,BLOOD METABOLITE MEASUREMENT	~HMDB0008027	rs1077989	14	67509105	Draisma HHM et al,26068415	PLD4	37415608	1
~HMDB0011303	14	45	GLYCEROPHOSPHOLIPID LEVELS	(PHOSPHATIDYLCHOLINE ACYL-ALKYL C32:2)	GLYCEROPHOSPHOLIPID MEASUREMENT,BLOOD METABOLITE MEASUREMENT	~HMDB0011303	rs1077989	14	67509105	Draisma HHM et al,26068415	PLD4	37415608	1
~HMDB0011313	14	39.22184875	GLYCEROPHOSPHOLIPID LEVELS	(PHOSPHATIDYLCHOLINE ACYL-ALKYL C36:5)	GLYCEROPHOSPHOLIPID MEASUREMENT,BLOOD METABOLITE MEASUREMENT	~HMDB0011313	rs1077989	14	67509105	Draisma HHM et al,26068415	PLD4	37415608	1
HMDB0011220|HMDB0011221	14	29.52287875	SERUM METABOLITE LEVELS	(1-(1-ENYL-PALMITOYL)-2-ARACHIDONOYL-GPC (P-16:0/20:4)*)	SERUM METABOLITE MEASUREMENT	HMDB0011220|HMDB0011221	rs1077989	14	67509105	Feofanova EV et al,33031748	PLD4	37415608	1
~HMDB0008027|~HMDB0011209	14	29.30103	SERUM METABOLITE RATIOS IN CHRONIC KIDNEY DISEASE	(PHOSPHATIDYLCHOLINE WITH ACYL-ALKYL RESIDUE SUM C32:1/PHOSPHATIDYLCHOLINE WITH ACYL-ALKYL RESIDUE SUM C34:1)	SERUM METABOLITE MEASUREMENT	~HMDB0008027|~HMDB0011209	rs1885041	14	67509608	Li Y et al,29545352	PLD4	37415105	1
~HMDB0000564|~HMDB0008027	14	21.30103	SERUM METABOLITE RATIOS IN CHRONIC KIDNEY DISEASE	(PHOSPHATIDYLCHOLINE WITH DIACYL RESIDUE SUM C32:0/PHOSPHATIDYLCHOLINE WITH ACYL-ALKYL RESIDUE SUM C32:1)	SERUM METABOLITE MEASUREMENT	~HMDB0000564|~HMDB0008027	rs1885041	14	67509608	Li Y et al,29545352	PLD4	37415105	1
~HMDB0011313|~HMDB0011255	14	20.39794001	SERUM METABOLITE RATIOS IN CHRONIC KIDNEY DISEASE	(PHOSPHATIDYLCHOLINE WITH ACYL-ALKYL RESIDUE SUM C36:5/PHOSPHATIDYLCHOLINE WITH ACYL-ALKYL RESIDUE SUM C38:5)	SERUM METABOLITE MEASUREMENT	~HMDB0011313|~HMDB0011255	rs72719193	14	67502391	Li Y et al,29545352	PLD4	37422322	1
~HMDB0011311|~HMDB0011313	14	19.69897	SERUM METABOLITE RATIOS IN CHRONIC KIDNEY DISEASE	(PHOSPHATIDYLCHOLINE WITH ACYL-ALKYL RESIDUE SUM C36:4/PHOSPHATIDYLCHOLINE WITH ACYL-ALKYL RESIDUE SUM C36:5)	SERUM METABOLITE MEASUREMENT	~HMDB0011311|~HMDB0011313	rs1077989	14	67509105	Li Y et al,29545352	PLD4	37415608	1
~HMDB0011303|~HMDB0011209	14	15.52287875	SERUM METABOLITE RATIOS IN CHRONIC KIDNEY DISEASE	(PHOSPHATIDYLCHOLINE WITH ACYL-ALKYL RESIDUE SUM C32:2/PHOSPHATIDYLCHOLINE WITH ACYL-ALKYL RESIDUE SUM C34:1)	SERUM METABOLITE MEASUREMENT	~HMDB0011303|~HMDB0011209	rs72719193	14	67502391	Li Y et al,29545352	PLD4	37422322	1
HMDB0011209|HMDB0011210	14	13.69897	SERUM METABOLITE LEVELS	(1-(1-ENYL-PALMITOYL)-2-OLEOYL-GPC (P-16:0/18:1)*)	SERUM METABOLITE MEASUREMENT	HMDB0011209|HMDB0011210	rs1077989	14	67509105	Feofanova EV et al,33031748	PLD4	37415608	1
~HMDB0004971	7	7.522878745	METABOLITE LEVELS	(HEXCER D18:1/16:0)	SPHINGOLIPID MEASUREMENT	~HMDB0004971	rs185912594	7	18316310	Chai JF et al,31628463	PLEKHA8	11711094	0
~HMDB0000450	1	25.69897	URINARY METABOLITE MODULES (EIGENMETABOLITES) IN CHRONIC KIDNEY DISEASE	(4-HYDROXYGLUTAMATE, 5-HYDROXYLYSINE, X-24462)	URINARY METABOLITE MEASUREMENT	~HMDB0000450	rs1043657	1	19308517	Schlosser P et al,31959995	PLOD1	7374312	0
HMDB0000133	14	15.22184875	GUANOSINE LEVELS		METABOLITE MEASUREMENT	HMDB0000133	rs1760940	14	20470092	Panyard DJ et al,33437055	PNP	1138	0
~HMDB0005384	X	35.69897	TRIGLYCERIDES		TRIGLYCERIDE MEASUREMENT	~HMDB0005384	rs5942951	X	110514753	Sakaue S et al,34594039	PNPLA4	102616506	0
HMDB0001999	6	11.69897	PLASMA OMEGA-3 POLYUNSATURATED FATTY ACID LEVEL (EICOSAPENTAENOIC ACID)		EICOSAPENTAENOIC ACID MEASUREMENT	HMDB0001999	rs3798713	6	11008389	Lemaitre RN et al,21829377	PPARD	24334169	0
HMDB0000162|HMDB0003411	22	69	PLASMA FREE AMINO ACID LEVELS (ADJUSTED FOR TWENTY OTHER PFAAS)	(PRO)	PROLINE MEASUREMENT,AMINO ACID MEASUREMENT	HMDB0000162|HMDB0003411	rs2238732	22	18927834	Imaizumi A et al,30659259	PRODH	15057	0
HMDB0000187	7	25	PLASMA FREE AMINO ACID LEVELS (ADJUSTED FOR TWENTY OTHER PFAAS)	(SER)	SERINE MEASUREMENT,AMINO ACID MEASUREMENT	HMDB0000187	rs2242508	7	56083796	Imaizumi A et al,30659259	PSPH	72745	0
HMDB0000289	14	16	SERUM URIC ACID LEVELS		URIC ACID MEASUREMENT	HMDB0000289	rs72681869	14	50188639	Sakaue S et al,34594039	PYGL	669252	0
HMDB0011745	3	12.30103	SERUM METABOLITE CONCENTRATIONS IN CHRONIC KIDNEY DISEASE	(N-ACETYLMETHIONINE)	SERUM METABOLITE MEASUREMENT	HMDB0011745	rs73835707	3	52120872	Luo S et al,33838163	RHO	77407767	0
HMDB0000271	9	21.22184875	SERUM METABOLITE LEVELS	(SARCOSINE)	SERUM METABOLITE MEASUREMENT	HMDB0000271	rs111389997	9	133736647	Feofanova EV et al,33031748	SARDH	73087	0
HMDB0000248	X	20	METABOLITE LEVELS	(THYROXINE)	THYROXINE MEASUREMENT	HMDB0000248	rs7883218	X	106032618	Rhee EP et al,23823483	SERPINA7	183	0
HMDB0000248|HMDB0000265	X	13	HYPOTHYROIDISM		HYPOTHYROIDISM	HMDB0000248|HMDB0000265	rs57033802	X	78973547	Sakaue S et al,34594039	SERPINA7	27058888	1
HMDB0011207	10	13.69897	SERUM METABOLITE LEVELS	(1-(1-ENYL-PALMITOYL)-2-PALMITOLEOYL-GPC (P-16:0/16:1)*)	SERUM METABOLITE MEASUREMENT	HMDB0011207	rs603424	10	100315722	Feofanova EV et al,33031748	SGMS1	50010136	0
HMDB0000234	17	741.0457575	TOTAL TESTOSTERONE LEVELS		TESTOSTERONE MEASUREMENT	HMDB0000234	rs1799941	17	7630105	Ruth KS et al,32042192	SHBG	16159	0
HMDB0000234	14	95	TOTAL TESTOSTERONE LEVELS		TESTOSTERONE MEASUREMENT	HMDB0000234	rs28929474	14	94378610	Ruth KS et al,32042192	SLC10A1	24603194	0
HMDB0002497	13	11.39794001	SERUM METABOLITE LEVELS	(GLYCODEOXYCHOLATE SULFATE)	SERUM METABOLITE MEASUREMENT	HMDB0002497	rs55971546	13	103065958	Feofanova EV et al,33031748	SLC10A2	21960	0
HMDB0000492	20	7.397940009	CHLORIDE LEVELS		CHLORIDE MEASUREMENT	HMDB0000492	rs459044	20	54062115	Kanai M et al,29403010	SLC12A5	8040425	0
HMDB0001448	7	9.045757491	SERUM SULFATE LEVEL		SULFATE MEASUREMENT	HMDB0001448	rs17684427	7	122842923	Tise CG et al,27412988	SLC13A4	12838308	0
HMDB0000172|HMDB0000687|HMDB0000824	6	25.69897	BLOOD METABOLITE LEVELS	(LEUCINE|ISOLEUCINE / PROPIONYLCARNITINE)	BLOOD METABOLITE MEASUREMENT	HMDB0000172|HMDB0000687|HMDB0000824	rs12210538	6	110438805	Burkhardt R et al,26401656	SLC16A10	648698	0
HMDB0000172	6	12	METABOLIC TRAITS	(ISOLEUCINE/TYROSINE + 10 OTHER TRAITS)	METABOLITE MEASUREMENT	HMDB0000172	rs7760535	6	111425880	Suhre K et al,21886157	SLC16A10	338377	1
HMDB0000929	6	11	BLOOD METABOLITE LEVELS	(TRYPTOPHAN)	BLOOD METABOLITE MEASUREMENT	HMDB0000929	rs6901004	6	111233619	Shin SY et al,24816252	SLC16A10	146116	1
HMDB0000172|HMDB0000687|HMDB0000688	6	7.301029996	BLOOD METABOLITE LEVELS	(ISOVALERYLCARNITINE / LEUCINE|ISOLEUCINE)	BLOOD METABOLITE MEASUREMENT	HMDB0000172|HMDB0000687|HMDB0000688	rs12210538	6	110438805	Burkhardt R et al,26401656	SLC16A10	648698	1
HMDB0000167	2	12.09691001	SERUM METABOLITE LEVELS	(THREONINE)	SERUM METABOLITE MEASUREMENT	HMDB0000167	rs1260326	2	27508073	Feofanova EV et al,33031748	SLC1A4	37480404	0
HMDB0000062	6	24.22184875	BLOOD METABOLITE LEVELS	(CARNITINE FREE)	BLOOD METABOLITE MEASUREMENT	HMDB0000062	rs12210538	6	110438805	Burkhardt R et al,26401656	SLC22A16	14118	0
HMDB0003045	5	13.69897	SERUM METABOLITE LEVELS	(ERGOTHIONEINE)	SERUM METABOLITE MEASUREMENT	HMDB0003045	rs2631363	5	132371403	Feofanova EV et al,33031748	SLC22A4	77009	0
HMDB0000062	3	11.39794001	BLOOD METABOLITE LEVELS	(CARNITINE)	BLOOD METABOLITE MEASUREMENT	HMDB0000062	rs9842133	3	179946314	Shin SY et al,24816252	SLC25A20	131089388	0
HMDB0002259	5	8	CIRCULATING ODD-NUMBERED CHAIN SATURATED FATTY ACID LEVELS (C17:0)		FATTY ACID MEASUREMENT	HMDB0002259	rs13361131	5	16804871	de Oliveira Otto MC et al,29738550	SLC27A6	111733142	0
HMDB0000092|HMDB0000161|HMDB0001310	3	59.09691001	URINARY METABOLITES	(N,N-DIMETHYLGLYCINE/ALANINE)	URINARY METABOLITE MEASUREMENT	HMDB0000092|HMDB0000161|HMDB0001310	rs17279437	3	45772602	Raffler J et al,26352407	SLC38A3	4432644	0
HMDB0000161|HMDB0001310|HMDB0000092	3	18.52287875	URINARY METABOLITES	(ALANINE/N,N-DIMETHYLGLYCINE RATIO)	METABOLITE MEASUREMENT	HMDB0000161|HMDB0001310|HMDB0000092	rs17279437	3	45772602	Suhre K et al,21572414	SLC38A3	4432644	1
HMDB0000248|HMDB0000265	11	30.69897	HYPOTHYROIDISM		HYPOTHYROIDISM	HMDB0000248|HMDB0000265	rs4409785	11	95578258	Kichaev G et al,30595370	SLC3A2	32722254	0
HMDB0000248	11	10.09691001	FREE THYROXINE CONCENTRATION		THYROXINE MEASUREMENT	HMDB0000248	rs11039355	11	47715949	Teumer A et al,30367059	SLC3A2	15140055	1
HMDB0000043|HMDB0062558	12	27	BLOOD METABOLITE RATIOS	(BETAINE/PYROGLUTAMINE)	BLOOD METABOLITE MEASUREMENT	HMDB0000043|HMDB0062558	rs7969761	12	246676	Shin SY et al,24816252	SLC6A12	56599	0
HMDB0000043	12	12.09691001	BLOOD METABOLITE LEVELS	(BETAINE)	BLOOD METABOLITE MEASUREMENT	HMDB0000043	rs499368	12	211754	Shin SY et al,24816252	SLC6A12	21677	1
HMDB0000123	1	18.09691001	GLYCINE LEVELS		GLYCINE MEASUREMENT	HMDB0000123	rs4646961	1	75751484	Wittemans LBL et al,30837465	SLC6A9	31759984	0
HMDB0000214	22	8.301029996	PLASMA FREE AMINO ACID LEVELS (ADJUSTED FOR ONE OTHER PFAA)	(ORN (ADJUSTED FOR PRO))	AMINO ACID MEASUREMENT	HMDB0000214	rs2238732	22	18927834	Imaizumi A et al,30659259	SLC7A4	2100884	0
HMDB0000161|HMDB0001310	14	7.698970004	PLASMA FREE AMINO ACID LEVELS (ADJUSTED FOR ONE OTHER PFAA)	(ALA (ADJUSTED FOR ASN))	ALANINE MEASUREMENT,AMINO ACID MEASUREMENT	HMDB0000161|HMDB0001310	rs1744297	14	104102135	Imaizumi A et al,30659259	SLC7A8	80976840	0
HMDB0000159	14	7.301029996	PLASMA FREE AMINO ACID LEVELS (ADJUSTED FOR ONE OTHER PFAA)	(PHE (ADJUSTED FOR ASN))	PHENYLALANINE MEASUREMENT,AMINO ACID MEASUREMENT	HMDB0000159	rs1744297	14	104102135	Imaizumi A et al,30659259	SLC7A8	80976840	1
HMDB0000054	12	675.09691	TOTAL BILIRUBIN LEVELS		BILIRUBIN MEASUREMENT	HMDB0000054	rs4149081	12	21225087	Sinnott-Armstrong N et al,33462484	SLCO1B1	93893	0
HMDB0000378|HMDB0000688|HMDB0000062	12	32.69897	SERUM METABOLITE RATIOS IN CHRONIC KIDNEY DISEASE	(CARNITINE (FREE)/BUTYRYLCARNITINE / ISOBUTYRYLCARNITINE)	SERUM METABOLITE MEASUREMENT	HMDB0000378|HMDB0000688|HMDB0000062	rs1799958	12	120738280	Li Y et al,29545352	SLCO1B1	99607086	1
HMDB0000054|HMDB0000488	12	13	SERUM METABOLITE LEVELS	(BILIRUBIN (E,Z OR Z,E)*)	SERUM METABOLITE MEASUREMENT	HMDB0000054|HMDB0000488	rs4149056	12	21178615	Feofanova EV et al,33031748	SLCO1B1	47421	1
HMDB0004953	11	9.698970004	METABOLITE LEVELS	(CER D18:1/24:1)	CERAMIDE MEASUREMENT	HMDB0004953	rs72643557	11	61811955	Chai JF et al,31628463	SMPD1	55421515	0
~HMDB0004953	11	8.522878745	METABOLITE LEVELS	(CER D18:2/26:0)	CERAMIDE MEASUREMENT	~HMDB0004953	rs11320420	11	61774535	Chai JF et al,31628463	SMPD1	55384095	1
~HMDB0004955	6	10	CERAMIDE LEVELS	(N26S19)	CERAMIDE MEASUREMENT	~HMDB0004955	rs6940658	6	14238280	McGurk KA et al,33437986	SMPD2	95202444	0
~HMDB0012102	6	10	SERUM METABOLITE CONCENTRATIONS IN CHRONIC KIDNEY DISEASE	(SPHINGOMYELIN (D18:1/20:1, D18:2/20:0))	SERUM METABOLITE MEASUREMENT	~HMDB0012102	rs60132035	6	125764108	Luo S et al,33838163	SMPD2	16323384	1
HMDB0000067	12	54.69897	TOTAL CHOLESTEROL LEVELS		TOTAL CHOLESTEROL MEASUREMENT	HMDB0000067	rs2244608	12	120979185	Sinnott-Armstrong N et al,33462484	SOAT2	67875699	0
HMDB0000187	14	11	PLASMA FREE AMINO ACID LEVELS (ADJUSTED FOR ONE OTHER PFAA)	(SER (ADJUSTED FOR ASN))	SERINE MEASUREMENT,AMINO ACID MEASUREMENT	HMDB0000187	rs1744297	14	104102135	Imaizumi A et al,30659259	SPTLC2	26596138	0
HMDB0000067	X	29.09691001	TOTAL CHOLESTEROL LEVELS		TOTAL CHOLESTEROL MEASUREMENT	HMDB0000067	rs5942937	X	110473179	Hoffmann TJ et al,29507422	STS	103325942	0
HMDB0001032	X	8.096910013	DHEAS LEVELS		DEHYDROEPIANDROSTERONE SULPHATE MEASUREMENT	HMDB0001032	rs5935876	X	7004037	Pott J et al,31169883	STS	143200	1
HMDB0000067	19	2357.69897	TOTAL CHOLESTEROL LEVELS		TOTAL CHOLESTEROL MEASUREMENT	HMDB0000067	rs7412	19	44908822	Sinnott-Armstrong N et al,33462484	SULT2B1	3643350	0
@any|HMDB0000067	19	22.30103	BLOOD METABOLITE RATIOS	(X-11820/CHOLESTEROL)	BLOOD METABOLITE MEASUREMENT	@any|HMDB0000067	rs445925	19	44912383	Shin SY et al,24816252	SULT2B1	3639789	1
HMDB0001032	19	18.52287875	DEHYDROEPIANDROSTERONE SULPHATE LEVELS		HORMONE MEASUREMENT	HMDB0001032	rs2637125	19	47898636	Zhai G et al,21533175	SULT2B1	653536	1
HMDB0002759	19	11.22184875	BLOOD METABOLITE LEVELS	(ANDROSTERONE SULFATE)	BLOOD METABOLITE MEASUREMENT	HMDB0002759	rs182420	19	47868938	Shin SY et al,24816252	SULT2B1	683234	1
HMDB0002174	11	14.52287875	VITAMIN B12 LEVELS		VITAMIN B12 MEASUREMENT	HMDB0002174	rs2298585	11	60069719	Lin X et al,22367966	TCN1	216919	0
HMDB0000929	4	11.04575749	BLOOD METABOLITE LEVELS	(TRYPTOPHAN)	BLOOD METABOLITE MEASUREMENT	HMDB0000929	rs13122250	4	155887136	Shin SY et al,24816252	TDO2	32398	0
HMDB0000248|HMDB0000265	17	15.04575749	HYPOTHYROIDISM		HYPOTHYROIDISM	HMDB0000248|HMDB0000265	rs11079786	17	47728550	Kichaev G et al,30595370	THRA	7670260	0
HMDB0000265	17	8.096910013	PROTEIN QUANTITATIVE TRAIT LOCI	(FT3)	TRIIODOTHYRONINE MEASUREMENT	HMDB0000265	rs3848445	17	14390704	Melzer D et al,18464913	THRA	25667586	1
HMDB0000248|HMDB0000265	3	47.69897	HYPOTHYROIDISM		HYPOTHYROIDISM	HMDB0000248|HMDB0000265	rs12634152	3	188403231	Kichaev G et al,30595370	THRB	164286078	0
HMDB0060412	6	20	ERYTHROCYTE METHYLATED 6-MERCAPTOPURINE METABOLITE CONCENTRATION IN 6-MERCAPTOPURINE-TREATED ACUTE LYMPHOBLASTIC LEUKAEMIA		THIOPURINE METABOLITE MEASUREMENT,RESPONSE TO MERCAPTOPURINE	HMDB0060412	rs10949482	6	18121083	Tulstrup M et al,30201983	TPMT	7228	0
HMDB0000975	11	29.52287875	SERUM METABOLITE LEVELS	(TREHALOSE)	SERUM METABOLITE MEASUREMENT	HMDB0000975	rs507080	11	118678873	Yu B et al,24625756	TREH	21557	0
HMDB0000248|HMDB0000265	18	12.69897	HYPOTHYROIDISM		HYPOTHYROIDISM	HMDB0000248|HMDB0000265	rs6505765	18	12782850	Kichaev G et al,30595370	TTR	18774159	0
HMDB0000248	18	9	FREE THYROXINE CONCENTRATION		THYROXINE MEASUREMENT	HMDB0000248	rs113107469	18	31726774	Taylor PN et al,25743335	TTR	169765	1
~HMDB0000296	9	229.69897	SERUM METABOLITE LEVELS	(2'-O-METHYLURIDINE)	SERUM METABOLITE MEASUREMENT	~HMDB0000296	rs57294583	9	128922557	Feofanova EV et al,33031748	UCK1	2601244	0
HMDB0000008	2	9	METABOLITE LEVELS	(ALPHA HYDROXYBUTYRIC ACID)	ALPHA-HYDROXYBUTYRIC ACID MEASUREMENT	HMDB0000008	rs1260326	2	27508073	Rhee EP et al,23823483	UGT1A1	206252197	0
HMDB0000226	3	162.0457575	SERUM METABOLITE LEVELS	(OROTATE)	SERUM METABOLITE MEASUREMENT	HMDB0000226	rs3772806	3	124739486	Feofanova EV et al,33031748	UMPS	9053	0
HMDB0000026	22	18.52287875	SERUM METABOLITE LEVELS	(3-UREIDOPROPIONATE)	SERUM METABOLITE MEASUREMENT	HMDB0000026	rs141327056	22	24510394	Feofanova EV et al,33031748	UPB1	16287	0
HMDB0000289	2	167	URATE LEVELS		URATE MEASUREMENT	HMDB0000289	rs1260326	2	27508073	Gill D et al,33356394	XDH	3826248	0
